# Niche-driven phenotypic plasticity and *cis*-regulatory dynamics of a revised model for intestinal secretory differentiation

**DOI:** 10.1101/2025.02.07.636917

**Authors:** Swarnabh Bhattacharya, Guodong Tie, Pratik N. P. Singh, Ermanno Malagola, Onur Eskiocak, Ruiyang He, Judith Kraiczy, Wei Gu, Yakov Perlov, Semir Beyaz, Timothy C. Wang, Qiao Zhou, Ramesh A. Shivdasani

## Abstract

**HIGHLIGHTS:**

- Delineation of chromatin and mRNA dynamics of intestinal secretory differentiation
- Paneth cells have few unique enhancers and share mRNAs and TFs with goblet cells
- Unlike other secretory derivatives, goblet and Paneth cells are not specified *per se*
- Niche factors, especially BMP signaling, define goblet and Paneth phenotypes

Enterocytes and four secretory cell types derive from stem cells located in intestinal crypts. Whereas secretory goblet and Paneth cells have long been considered distinct, we find high overlap in their transcripts and sites of accessible chromatin, in marked contrast to those of sibling enteroendocrine or tuft cells. Mouse and human goblet and Paneth cells express extraordinary fractions of selective antimicrobial genes, reflecting specific and variable gene responses to local niche signals. Wnt signaling retains few ATOH1^+^ secretory daughters in crypt bottoms, where an absence of BMP signaling potently induces Paneth features; those that move away from crypt bottoms acquire classic goblet properties. These post-mitotic cellular phenotypes and their underlying accessible *cis*-elements interconvert readily. Thus, goblet and Paneth properties represent alternative manifestations of a single versatile signal-responsive secretory cell. These findings reveal exquisite niche-dependent cell plasticity and the *cis*-regulatory dynamics of an updated unitarian model of the intestinal epithelial lineage.
