## Supplementary material for "Niche-driven phenotypic plasticity and *cis*-regulatory dynamics of a revised model for intestinal secretory differentiation": Table S6

### Sheet: Table S6
Table S6. Oligonucleotides used in this study, Related to the Key Resources Table. Related to Figures 4, 5, 6 and S5.
Mouse qRT-PCR Primers			Human qRT-PCR Primers
Clca1 Fwd	CTGCCGCTAAAGAGCTTGAGCA		ATOH1 Fwd	CCTTCCAGCAAACAGGTGAAT
Clca1 Rev	ATCGCCGCATTTCCTGAGGAGA		ATOH1 Rev	TTGTTGAACGACGGGATAACAT
Defa21 Fwd	CTAATACTGAGGAGCAGCCAGG		DEFA5 Fwd	AGACAACCAGGACCTTGCTAT
Defa21 Rev	GCAGCGACGTTTTCTACAAAGGC		DEFA5 Rev	GGAGAGGGACTCACGGGTAG
Defa24 Fwd	TGCTACTCACCAATCCTCCAGGT		DEFA6 Fwd	CTGAGCCACTCCAAGCTGAG
Defa24 Rev	CATATTGCAAGCAATTTATTG		DEFA6 Rev	GTTGAGCCCAAAGCTCTAAGAC
Defa26 Fwd	TACTGAGGTGCAGCCACAGGAA		FCGBP Fwd	AGGCACCGAGTATTTTGTGCT
Defa26 Rev	GCCTCTTTTTCTACAATAGCATCC		FCGBP Rev	CCTGCTGGATAGAACTTGCCAT
Fcgbp Fwd	GGCCCAACTTGGAGAATGGAG		MUC2 Fwd	AGGATGACACCATCTACCTCAC
Fcgbp Rev	AAGCCAGCATCACAGACACAG		MUC2 Rev	CATCGCTCTTCTCAATGAGCA
Gapdh Fwd	AAATGGTGAAGGTCGGTGTGAACG		mCherry Fwd	GATAACATGGCCATCATCAAGGA
Gapdh Rev	TGATGACAAGCTTCCCATTCTCGG		mCherry Rev	CGTGGCCGTTCACGGAG
Itln1 Fwd	CAGCACTTGGGACATAATCTGT
Itln1 Rev	TCCTTCTCCGTATTTCACTGGG
Krt20 Fwd	GGATTCGAGGTTCAAGTCACGG
Krt20 Rev	TCTAGGTTGCGCTCCAGAGACT
Lyz1 Fwd	GAGACCGAAGCACCGACTATG
Lyz1 Rev	CGGTTTTGACATTGTGTTCGC
Mmp7 Fwd	AGGAGTGAACTTCCTGTTTGCTGC
Mmp7 Rev	TTCTGAATGCCTGCAATGTCGTCC
Muc2 Fwd	TGTGATGCCAATGACAAGGTGTCC
Muc2 Rev	ACCACAATGTTGATGCCAGACTCG
Mxd1 Fwd	AGATGCCTTCAAACGGAGGAA
Mxd1 Rev	CAAGCTCAGAGTGGTGTGTCG
Tff3 Fwd	TTGCTGGGTCCTCTGGGATAG
Tff3 Rev	TACACTGCTCCGATGTGACAG
Zg16 Fwd	CTCGGCCTCTGCTAATTCCAT
Zg16 Rev	GCACCTGGAGACCTACTATGT
